# Atmospheric hydrogen oxidation extends to the domain archaea

**DOI:** 10.1101/2022.12.13.520232

**Authors:** Pok Man Leung, Rhys Grinter, Eve Tudor-Matthew, Luis Jimenez, Han Lee, Michael Milton, Iresha Hanchapola, Erwin Tanuwidjaya, Hanna A. Peach, Carlo R. Carere, Matthew B. Stott, Ralf B. Schittenhelm, Chris Greening

## Abstract

Diverse aerobic bacteria use atmospheric hydrogen (H_2_) and carbon monoxide (CO) as energy sources to support growth and survival. Though recently discovered, trace gas oxidation is now recognised as a globally significant process that serves as the main sink in the biogeochemical H_2_ cycle and sustains microbial biodiversity in oligotrophic ecosystems. While trace gas oxidation has been reported in nine phyla of bacteria, it was not known whether archaea also use atmospheric H_2_. Here we show that a thermoacidophilic archaeon, *Acidianus brierleyi* (Thermoproteota), constitutively consumes H_2_ and CO to sub-atmospheric levels. Oxidation occurred during both growth and survival across a wide range of temperatures (10 to 70°C). Genomic analysis demonstrated that *A. brierleyi* encodes a canonical carbon monoxide dehydrogenase and, unexpectedly, four distinct [NiFe]-hydrogenases from subgroups not known to mediate aerobic H_2_ uptake. Quantitative proteomic analyses showed that *A. brierleyi* differentially produced these enzymes in response to electron donor and acceptor availability. A previously unidentified group 1 [NiFe]-hydrogenase, with a unique genetic arrangement, is constitutively expressed and upregulated during stationary phase and aerobic hydrogenotrophic growth. Another archaeon, *Metallosphaera sedula*, was also found to oxidize atmospheric H_2_. These results suggest that trace gas oxidation is a common trait of aerobic archaea, which likely plays a role in their survival and niche expansion, including during dispersal through temperate environments. These findings also demonstrate that atmospheric H_2_ consumption is a cross-domain phenomenon, suggesting an ancient origin of this trait, and identify previously unknown microbial and enzymatic sinks of atmospheric H_2_ and CO.
