## Supplementary material for "Atmospheric hydrogen oxidation extends to the domain archaea": Table S1

### Sheet: Atmo H2 oxidation (A.brierleyi)
Table S1
Culture	Incubation temp (⁰C)	Start OD600	Growth phase	Replicate	Culture volume (ml)	Incubation time (h)	H2 conc (ppm)
Culture	70	0.06	Exponential	1	30	0	13.6961
Culture	70	0.06	Exponential	1	30	2.21667	10.6989
Culture	70	0.06	Exponential	1	30	6.13333	3.31394
Culture	70	0.06	Exponential	1	30	10.9994	0.796868
Culture	70	0.06	Exponential	1	30	24.0133	0.229826
Culture	70	0.06	Exponential	1	30	71.435	0.24225
Culture	70	0.06	Exponential	2	30	0	13.7144
Culture	70	0.06	Exponential	2	30	2.21667	11.008
Culture	70	0.06	Exponential	2	30	6.13333	3.6605
Culture	70	0.06	Exponential	2	30	10.9994	0.479322
Culture	70	0.06	Exponential	2	30	24.0133	0.161284
Culture	70	0.06	Exponential	2	30	71.435	0.253636
Culture	70	0.06	Exponential	3	30	0	12.9798
Culture	70	0.06	Exponential	3	30	2.21667	10.3273
Culture	70	0.06	Exponential	3	30	6.13333	3.72229
Culture	70	0.06	Exponential	3	30	10.9994	0.624999
Culture	70	0.06	Exponential	3	30	24.0133	0.172311
Culture	70	0.06	Exponential	3	30	71.435	0.250192
Medium control	70	-	-	1	29	0	13.3395
Medium control	70	-	-	1	29	2.21667	12.5532
Medium control	70	-	-	1	29	6.13333	12.5606
Medium control	70	-	-	1	29	10.9994	12.5998
Medium control	70	-	-	1	29	24.0133	12.5921
Medium control	70	-	-	1	29	71.435	12.9081
Culture	10	0.052	Exponential	1	30	0	10.3002
Culture	10	0.052	Exponential	1	30	3.54535	9.07113
Culture	10	0.052	Exponential	1	30	20.3788	8.1497
Culture	10	0.052	Exponential	1	30	44.724	7.08159
Culture	10	0.052	Exponential	1	30	68.9059	6.11567
Culture	10	0.052	Exponential	1	30	170.278	1.88867
Culture	10	0.052	Exponential	1	30	313.15	0.156385
Culture	10	0.052	Exponential	2	30	0	10.5241
Culture	10	0.052	Exponential	2	30	3.54535	9.51151
Culture	10	0.052	Exponential	2	30	20.3788	8.53115
Culture	10	0.052	Exponential	2	30	44.724	7.50035
Culture	10	0.052	Exponential	2	30	68.9059	6.52931
Culture	10	0.052	Exponential	2	30	170.278	2.38395
Culture	10	0.052	Exponential	2	30	313.15	0.287914
Culture	10	0.052	Exponential	3	30	0	10.6964
Culture	10	0.052	Exponential	3	30	3.54535	9.3898
Culture	10	0.052	Exponential	3	30	20.3788	8.44756
Culture	10	0.052	Exponential	3	30	44.724	7.31317
Culture	10	0.052	Exponential	3	30	68.9059	6.28448
Culture	10	0.052	Exponential	3	30	170.278	2.04927
Culture	10	0.052	Exponential	3	30	313.15	0.217292
Killed control	10	-	-	1	30	0	10.7562
Killed control	10	-	-	1	30	3.54535	9.73399
Killed control	10	-	-	1	30	20.3788	9.6994
Killed control	10	-	-	1	30	44.724	9.8737
Killed control	10	-	-	1	30	68.9059	10.0588
Killed control	10	-	-	1	30	170.278	9.90021
Killed control	10	-	-	1	30	313.15	9.95689
Medium control	10	-	-	1	30	0	12.289
Medium control	10	-	-	1	30	22.9769	11.0665
Medium control	10	-	-	1	30	69.5069	11.5271
Medium control	10	-	-	1	30	143.957	11.7601
Medium control	10	-	-	1	30	234.566	11.6543
Medium control	10	-	-	1	30	405.677	11.4221
Culture	10	0.0705	Stationary	1	30	0	10.4919
Culture	10	0.0705	Stationary	1	30	24.2834	7.46057
Culture	10	0.0705	Stationary	1	30	70.8219	4.52148
Culture	10	0.0705	Stationary	1	30	145.268	1.41501
Culture	10	0.0705	Stationary	1	30	235.84	0.528777
Culture	10	0.0705	Stationary	1	30	406.966	0.38236
Culture	10	0.0705	Stationary	2	30	0	10.6454
Culture	10	0.0705	Stationary	2	30	24.2834	7.53631
Culture	10	0.0705	Stationary	2	30	70.8219	4.60076
Culture	10	0.0705	Stationary	2	30	145.268	1.43488
Culture	10	0.0705	Stationary	2	30	235.84	0.535747
Culture	10	0.0705	Stationary	2	30	406.966	0.372095
Culture	10	0.0705	Stationary	3	30	0	11.3241
Culture	10	0.0705	Stationary	3	30	24.2834	8.21831
Culture	10	0.0705	Stationary	3	30	70.8219	5.14966
Culture	10	0.0705	Stationary	3	30	145.268	1.60558
Culture	10	0.0705	Stationary	3	30	235.84	0.597922
Culture	10	0.0705	Stationary	3	30	406.966	0.37411
Culture	25	0.052	Exponential	1	30	0	10.9888
Culture	25	0.052	Exponential	1	30	3.73458	9.62832
Culture	25	0.052	Exponential	1	30	20.5787	6.08575
Culture	25	0.052	Exponential	1	30	44.9491	2.99108
Culture	25	0.052	Exponential	1	30	69.4888	1.69942
Culture	25	0.052	Exponential	1	30	143.794	0.308697
Culture	25	0.052	Exponential	1	30	405.962	0.343121
Culture	25	0.052	Exponential	2	30	0	11.2107
Culture	25	0.052	Exponential	2	30	3.73458	10.1642
Culture	25	0.052	Exponential	2	30	20.5787	6.67496
Culture	25	0.052	Exponential	2	30	44.9491	3.67947
Culture	25	0.052	Exponential	2	30	69.4888	2.14087
Culture	25	0.052	Exponential	2	30	143.794	0.435318
Culture	25	0.052	Exponential	2	30	405.962	0.36231
Culture	25	0.052	Exponential	3	30	0	10.6409
Culture	25	0.052	Exponential	3	30	3.73458	9.39586
Culture	25	0.052	Exponential	3	30	20.5787	6.09571
Culture	25	0.052	Exponential	3	30	44.9491	3.2593
Culture	25	0.052	Exponential	3	30	69.4888	1.98913
Culture	25	0.052	Exponential	3	30	143.794	0.408391
Culture	25	0.052	Exponential	3	30	405.962	0.397612
Killed control	25	-	-	1	30	0	8.80524
Killed control	25	-	-	1	30	3.73458	10.804
Killed control	25	-	-	1	30	20.5787	10.8021
Killed control	25	-	-	1	30	44.9491	11.0061
Killed control	25	-	-	1	30	69.4888	11.0892
Killed control	25	-	-	1	30	143.794	10.9225
Killed control	25	-	-	1	30	308.99	11.114
Killed control	25	-	-	1	30	405.962	9.86041
Medium control	25	-	-	1	30	0	11.0816
Medium control	25	-	-	1	30	24.3101	10.2259
Medium control	25	-	-	1	30	48.6085	10.9683
Medium control	25	-	-	1	30	70.9003	10.6627
Medium control	25	-	-	1	30	147.181	10.8416
Medium control	25	-	-	1	30	338.655	10.9105
Culture	25	0.0705	Stationary	1	30	0	11.6295
Culture	25	0.0705	Stationary	1	30	24.3101	4.33845
Culture	25	0.0705	Stationary	1	30	48.6085	2.23867
Culture	25	0.0705	Stationary	1	30	70.9003	0.895982
Culture	25	0.0705	Stationary	1	30	147.181	0.190655
Culture	25	0.0705	Stationary	1	30	338.655	0.42426
Culture	25	0.0705	Stationary	2	30	0	10.5726
Culture	25	0.0705	Stationary	2	30	24.3101	4.55157
Culture	25	0.0705	Stationary	2	30	48.6085	2.52232
Culture	25	0.0705	Stationary	2	30	70.9003	1.03216
Culture	25	0.0705	Stationary	2	30	147.181	0.181071
Culture	25	0.0705	Stationary	2	30	338.655	0.439041
Culture	25	0.0705	Stationary	3	30	0	11.1366
Culture	25	0.0705	Stationary	3	30	24.3101	4.38097
Culture	25	0.0705	Stationary	3	30	48.6085	2.36428
Culture	25	0.0705	Stationary	3	30	70.9003	0.940167
Culture	25	0.0705	Stationary	3	30	147.181	0.143998
Culture	25	0.0705	Stationary	3	30	338.655	0.455247

### Sheet: Atmo H2 oxidation (M.sedula)
Culture	Incubation temp (⁰C)	Start OD600	Growth phase	Replicate	Culture volume (ml)	Incubation time (h)	H2 conc (ppm)
Culture	70	0.047	Exponential	1	30	0	12.4704
Culture	70	0.047	Exponential	1	30	2	10.9648
Culture	70	0.047	Exponential	1	30	3.77	9.94563
Culture	70	0.047	Exponential	1	30	11.36	6.62051
Culture	70	0.047	Exponential	1	30	23.76	2.98077
Culture	70	0.047	Exponential	1	30	29.89	2.31008
Culture	70	0.047	Exponential	1	30	53.07	0.489404
Culture	70	0.047	Exponential	1	30	71.31	0.180624
Culture	70	0.047	Exponential	1	30	96.19	0.152623
Culture	70	0.047	Exponential	1	30	145.04	0.0873055
Culture	70	0.047	Exponential	2	30	0	12.6391
Culture	70	0.047	Exponential	2	30	2	11.0838
Culture	70	0.047	Exponential	2	30	3.77	9.96957
Culture	70	0.047	Exponential	2	30	11.36	6.49341
Culture	70	0.047	Exponential	2	30	23.76	2.83662
Culture	70	0.047	Exponential	2	30	29.89	1.93198
Culture	70	0.047	Exponential	2	30	53.07	0.350884
Culture	70	0.047	Exponential	2	30	71.31	0.179609
Culture	70	0.047	Exponential	2	30	96.19	0.150662
Culture	70	0.047	Exponential	2	30	145.04	0.100505
Culture	70	0.047	Exponential	3	30	0	12.5447
Culture	70	0.047	Exponential	3	30	2	10.9671
Culture	70	0.047	Exponential	3	30	3.77	9.87508
Culture	70	0.047	Exponential	3	30	11.36	6.42408
Culture	70	0.047	Exponential	3	30	23.76	2.84795
Culture	70	0.047	Exponential	3	30	29.89	1.90397
Culture	70	0.047	Exponential	3	30	53.07	0.449165
Culture	70	0.047	Exponential	3	30	71.31	0.289673
Culture	70	0.047	Exponential	3	30	96.19	0.26396
Culture	70	0.047	Exponential	3	30	145.04	0.110208
Medium control	70	-	-	1	30	0	11.6154
Medium control	70	-	-	1	30	2	11.5352
Medium control	70	-	-	1	30	3.77	11.4973
Medium control	70	-	-	1	30	11.36	11.5046
Medium control	70	-	-	1	30	23.76	11.9169
Medium control	70	-	-	1	30	29.89	12.7743
Medium control	70	-	-	1	30	53.07	13.3566
Medium control	70	-	-	1	30	71.31	13.6045
Medium control	70	-	-	1	30	96.19	12.6547
Medium control	70	-	-	1	30	145.04	12.7875
Killed control	70	-	-	1	30	0	11.724
Killed control	70	-	-	1	30	1.6	11.609
Killed control	70	-	-	1	30	3.37	11.5229
Killed control	70	-	-	1	30	11	11.5686
Killed control	70	-	-	1	30	23.37	11.7663
Killed control	70	-	-	1	30	29.47	11.7452
Killed control	70	-	-	1	30	52.67	11.8076
Killed control	70	-	-	1	30	71	11.8692
Killed control	70	-	-	1	30	95.8875	12.0165
Killed control	70	-	-	1	30	144.689	12.5414

### Sheet: H2, CO co-oxidation (A.bri)
Culture	Incubation temp (⁰C)	Start OD600	Growth phase	Replicate	Culture volume (ml)	Incubation time (h)	H2 conc (ppm)	CO conc (ppm)	CH4 conc (ppm)
Culture	37	0.06	Exponential	1	30	0	11.8408	10.3496	12.3588
Culture	37	0.06	Exponential	1	30	4.70417	8.82588	9.09088	11.3737
Culture	37	0.06	Exponential	1	30	23.9479	2.86235	5.95802	11.4559
Culture	37	0.06	Exponential	1	30	28.3812	2.25552	5.33114	11.0262
Culture	37	0.06	Exponential	1	30	47.9292	0.828905	3.63592	11.7137
Culture	37	0.06	Exponential	1	30	77.5708	0.519779	1.57366	10.3925
Culture	37	0.06	Exponential	1	30	123.279	0.128093	0.504845	12.3268
Culture	37	0.06	Exponential	1	30	220.029	0.330288	0.0213555	12.0459
Culture	37	0.06	Exponential	1	30	292.608	0.382168	0.00803164	11.152
Culture	37	0.06	Exponential	2	30	0	12.6818	10.6396	12.8003
Culture	37	0.06	Exponential	2	30	4.70417	10.1806	9.54771	11.5479
Culture	37	0.06	Exponential	2	30	23.9479	3.54184	7.35238	11.0469
Culture	37	0.06	Exponential	2	30	28.3812	3.01881	6.95986	11.2192
Culture	37	0.06	Exponential	2	30	47.9292	1.43967	6.01155	11.8004
Culture	37	0.06	Exponential	2	30	77.5708	0.657467	4.13168	10.8335
Culture	37	0.06	Exponential	2	30	123.279	0.00860606	2.11653	12.1903
Culture	37	0.06	Exponential	2	30	220.029	0.298509	0.107288	12.2456
Culture	37	0.06	Exponential	2	30	292.608	0.277042	-0.0258997	11.2706
Culture	37	0.06	Exponential	3	30	0	12.3232	10.3331	12.3791
Culture	37	0.06	Exponential	3	30	4.70417	9.40273	9.11235	11.2436
Culture	37	0.06	Exponential	3	30	23.9479	2.23694	6.28322	10.8345
Culture	37	0.06	Exponential	3	30	28.3812	1.62001	5.70627	10.9602
Culture	37	0.06	Exponential	3	30	47.9292	0.405655	3.99139	11.854
Culture	37	0.06	Exponential	3	30	77.5708	0.401028	1.87273	10.8071
Culture	37	0.06	Exponential	3	30	123.279	-0.00416453	0.549167	12.1978
Culture	37	0.06	Exponential	3	30	220.029	0.309669	-0.0270579	11.8093
Culture	37	0.06	Exponential	3	30	292.608	0.378791	-0.0193935	10.8938
Medium control	37	-	-	1	27	0	12.3352	10.2959	12.1867
Medium control	37	-	-	1	27	4.70417	11.6097	9.84342	10.7941
Medium control	37	-	-	1	27	23.9479	11.5624	10.0218	11.2493
Medium control	37	-	-	1	27	28.3812	11.5257	9.92378	10.7666
Medium control	37	-	-	1	27	47.9292	11.8993	10.5754	11.3392
Medium control	37	-	-	1	27	77.5708	11.3203	10.2285	10.7189
Medium control	37	-	-	1	27	123.279	12.7648	11.6245	12.0832
Medium control	37	-	-	1	27	220.029	12.6342	12.0686	13.8667
Medium control	37	-	-	1	27	292.608	11.3303	11.0088	10.9119
Killed control	37	-	-	1	30	0	11.577	10.5422	11.5439
Killed control	37	-	-	1	30	12.4282	11.1753	10.5297	11.5026
Killed control	37	-	-	1	30	37.9303	11.2448	10.5665	11.4779
Killed control	37	-	-	1	30	44.2484	11.1241	10.3176	11.1291
Killed control	37	-	-	1	30	65.5923	11.1924	10.3688	11.2873
Killed control	37	-	-	1	30	111.971	11.0907	10.6455	11.8678
Killed control	37	-	-	1	30	161.309	11.1452	10.8131	11.1314
Killed control	37	-	-	1	30	282.092	10.991	11.1219	11.7364
Killed control	37	-	-	1	30	557.183	10.8853	11.179	10.7914
Culture	37	0.063	Stationary	1	30	0	12.0119	11.0519	12.0622
Culture	37	0.063	Stationary	1	30	12.4282	6.88843	9.78858	12.1254
Culture	37	0.063	Stationary	1	30	37.9303	1.5473	7.67921	11.911
Culture	37	0.063	Stationary	1	30	44.2484	1.14102	7.2341	11.7348
Culture	37	0.063	Stationary	1	30	65.5923	0.581085	6.33152	11.7325
Culture	37	0.063	Stationary	1	30	111.971	0.426011	5.01004	12.0079
Culture	37	0.063	Stationary	1	30	161.309	0.483336	3.85377	12.0393
Culture	37	0.063	Stationary	1	30	282.092	0.460258	2.2026	11.6878
Culture	37	0.063	Stationary	1	30	557.183	0.479125	2.18134	11.3049
Culture	37	0.063	Stationary	2	30	0	12.5022	11.4752	12.5132
Culture	37	0.063	Stationary	2	30	12.4282	7.37585	9.90128	12.2464
Culture	37	0.063	Stationary	2	30	37.9303	2.87595	7.92459	12.0554
Culture	37	0.063	Stationary	2	30	44.2484	2.30369	7.44844	11.7376
Culture	37	0.063	Stationary	2	30	65.5923	1.21009	6.5462	11.8953
Culture	37	0.063	Stationary	2	30	111.971	0.545236	5.3922	12.2423
Culture	37	0.063	Stationary	2	30	161.309	0.503384	4.31936	12.2825
Culture	37	0.063	Stationary	2	30	282.092	0.478019	2.52767	11.8252
Culture	37	0.063	Stationary	2	30	557.183	0.506381	2.65368	11.8959
Culture	37	0.063	Stationary	3	30	0	12.079	11.2281	12.3946
Culture	37	0.063	Stationary	3	30	12.4282	6.87584	9.71887	11.6381
Culture	37	0.063	Stationary	3	30	37.9303	1.16554	8.05309	12.1254
Culture	37	0.063	Stationary	3	30	44.2484	0.856742	7.50881	11.5158
Culture	37	0.063	Stationary	3	30	65.5923	0.506314	6.71631	11.5674
Culture	37	0.063	Stationary	3	30	111.971	0.321394	5.69645	11.8164
Culture	37	0.063	Stationary	3	30	161.309	0.480041	4.82246	11.9198
Culture	37	0.063	Stationary	3	30	282.092	0.485482	3.22247	11.5411
Culture	37	0.063	Stationary	3	30	557.183	0.476333	3.03388	10.7597
Culture	70	0.06	Exponential	1	30	0	14.16	12.6357	14.7328
Culture	70	0.06	Exponential	1	30	4.70417	7.81944	10.4498	13.5309
Culture	70	0.06	Exponential	1	30	23.9479	0.0496004	5.43408	13.2312
Culture	70	0.06	Exponential	1	30	28.3812	0.0486067	4.90082	12.902
Culture	70	0.06	Exponential	1	30	47.9292	0.133822	3.48305	13.6604
Culture	70	0.06	Exponential	1	30	77.5708	0.418774	2.68839	12.7883
Culture	70	0.06	Exponential	1	30	123.279	0.207597	3.19088	14.8221
Culture	70	0.06	Exponential	1	30	220.029	0.548039	2.25137	14.3657
Culture	70	0.06	Exponential	1	30	292.608	0.525995	2.11189	13.2898
Culture	70	0.06	Exponential	2	30	0	12.7883	11.9489	13.744
Culture	70	0.06	Exponential	2	30	4.70417	8.09128	9.943	12.8137
Culture	70	0.06	Exponential	2	30	23.9479	0.227357	5.51736	12.362
Culture	70	0.06	Exponential	2	30	28.3812	0.194335	4.86409	12.306
Culture	70	0.06	Exponential	2	30	47.9292	0.15199	3.31306	13.2824
Culture	70	0.06	Exponential	2	30	77.5708	0.430928	2.25352	11.795
Culture	70	0.06	Exponential	2	30	123.279	0.165846	2.4503	14.0348
Culture	70	0.06	Exponential	2	30	220.029	0.536743	1.96205	13.647
Culture	70	0.06	Exponential	2	30	292.608	0.521043	2.40538	12.3568
Culture	70	0.06	Exponential	3	30	0	12.54	11.7466	13.8008
Culture	70	0.06	Exponential	3	30	4.70417	6.48527	9.43844	12.5463
Culture	70	0.06	Exponential	3	30	23.9479	0.0569762	4.63591	12.3604
Culture	70	0.06	Exponential	3	30	28.3812	0.0699914	4.0613	12.2516
Culture	70	0.06	Exponential	3	30	47.9292	0.152836	2.86698	12.9176
Culture	70	0.06	Exponential	3	30	77.5708	0.442289	2.07234	11.5308
Culture	70	0.06	Exponential	3	30	123.279	0.194615	2.47482	14.0967
Culture	70	0.06	Exponential	3	30	220.029	0.551013	1.98768	13.3791
Culture	70	0.06	Exponential	3	30	292.608	0.527457	1.88198	12.109
Killed control	70	-	-	1	30	0	14.2741	13.1057	14.8524
Killed control	70	-	-	1	30	2.225	13.7258	12.7737	13.6876
Killed control	70	-	-	1	30	5.925	13.7393	12.749	13.2276
Killed control	70	-	-	1	30	9.56667	13.5957	12.9622	13.5044
Killed control	70	-	-	1	30	25.3875	13.6402	14.0682	13.9459
Killed control	70	-	-	1	30	49.2708	13.6069	15.6959	13.6545
Killed control	70	-	-	1	30	73.1633	13.5953	17.295	12.7148
Killed control	70	-	-	1	30	121.904	13.9124	22.9028	11.8441
Killed control	70	-	-	1	30	217.22	13.6493	29.7294	12.5854
Killed control	70	-	-	1	30	339.965	14.8063	39.3605	13.1919
Medium control	70	-	-	1	29	0	13.2157	12.3498	13.709
Medium control	70	-	-	1	29	4.70417	12.648	12.1082	13.181
Medium control	70	-	-	1	29	23.9479	12.6751	13.3198	13.2794
Medium control	70	-	-	1	29	28.3812	12.6918	13.4846	12.8035
Medium control	70	-	-	1	29	47.9292	13.2727	15.6805	13.5229
Medium control	70	-	-	1	29	77.5708	12.7066	17.1741	11.9685
Medium control	70	-	-	1	29	123.279	14.7312	23.5408	14.4343
Medium control	70	-	-	1	29	220.029	15.5187	32.528	13.9243
Medium control	70	-	-	1	29	292.608	14.6653	35.0428	12.8201
Culture	70	0.041	Stationary	1	30	0	14.4712	13.3827	15.1408
Culture	70	0.041	Stationary	1	30	2.225	12.5781	12.2632	14.1085
Culture	70	0.041	Stationary	1	30	5.925	10.9659	11.27	13.9502
Culture	70	0.041	Stationary	1	30	9.56667	9.393	10.4809	14.0461
Culture	70	0.041	Stationary	1	30	25.3875	3.51496	7.95486	13.9612
Culture	70	0.041	Stationary	1	30	49.2708	1.06941	5.47083	13.5087
Culture	70	0.041	Stationary	1	30	73.1633	0.732468	4.31597	13.4802
Culture	70	0.041	Stationary	1	30	121.904	0.540777	2.74303	12.1375
Culture	70	0.041	Stationary	1	30	217.22	0.517722	1.02169	12.8434
Culture	70	0.041	Stationary	2	30	0	14.4638	13.4424	14.9156
Culture	70	0.041	Stationary	2	30	2.225	12.817	12.4322	14.763
Culture	70	0.041	Stationary	2	30	5.925	10.7569	11.1467	13.6018
Culture	70	0.041	Stationary	2	30	9.56667	8.34932	10.0889	14.1768
Culture	70	0.041	Stationary	2	30	25.3875	1.65004	6.62044	14.0081
Culture	70	0.041	Stationary	2	30	49.2708	0.684281	4.24217	13.7548
Culture	70	0.041	Stationary	2	30	73.1633	0.624872	3.22138	12.439
Culture	70	0.041	Stationary	2	30	121.904	0.52119	2.29404	12.2019
Culture	70	0.041	Stationary	2	30	217.22	0.221054	1.56981	13.1148
Culture	70	0.041	Stationary	3	30	0	14.5201	13.4801	14.9535
Culture	70	0.041	Stationary	3	30	2.225	12.5495	12.298	13.7719
Culture	70	0.041	Stationary	3	30	5.925	10.4788	11.0302	14.1675
Culture	70	0.041	Stationary	3	30	9.56667	8.78673	10.1401	13.9432
Culture	70	0.041	Stationary	3	30	25.3875	3.43747	7.17012	14.3311
Culture	70	0.041	Stationary	3	30	49.2708	1.25555	4.55396	13.7609
Culture	70	0.041	Stationary	3	30	73.1633	0.744002	3.23312	13.5641
Culture	70	0.041	Stationary	3	30	121.904	0.538279	2.29063	12.1085
Culture	70	0.041	Stationary	3	30	217.22	0.150849	1.21245	13.1373

### Sheet: H2 kinetics (A.bri)
[H2] (nM)	Rate (nmol µg protein-1 h-1)
5.21548	0.00432809
8.91704	0.0112219
5.4307	0.00863009
4.63566	0.0045194
12.2363	0.0108352
11.2064	0.0126697
13.084	0.0155964
11.1659	0.0135326
27.82	0.0302466
24.1974	0.034967
27.9082	0.044409
27.6063	0.0445844
55.3045	0.0750106
53.0763	0.0828155
50.5656	0.0997693
51.0256	0.0914782
109.737	0.163296
117.371	0.141381
107.675	0.142843
114.028	0.17108
248.26	0.342459
246.624	0.453253
237.038	0.349123
238.147	0.382961
480.21	0.667239
546.87	1.02081
504.828	0.75098
531.054	0.61445
1044.73	0.816183
1048.52	1.2106
1092.72	1.12181
1070.51	0.79803
2331.55	3.13377
2403.69	3.33158
2408.66	2.65847
5075.38	5.27261
5147.97	4.56107
5043.84	3.37494
7865.74	5.43845
7796.67	3.02532
7750.62	2.92175
